# Microscope control with a natural language agent

**DOI:** 10.64898/2026.09.15.751723

**Authors:** Zach Marin, Amr Abouelezz, Nestor Miguel Castillo Duque de Estrada, Sarah V. Schweighofer, Fabian Hauser, Leia T. Köstinger, Anvita Manjunath, Nico Stuurman, Florian Schueder, Jonas Ries

## Abstract

Microscopy underpins modern biology, but acquiring high-quality data from complex experiments at scale remains challenging. Smart microscopy can standardize and automate data collection, but each experiment-specific solution requires coding expertise and development time. To address this, we present MicroClaw, an AI agent that advises on experiment- and system-specific parameters and approaches and collaboratively plans and executes diverse, complex, and reusable imaging workflows across microscope platforms, without requiring expert knowledge.
