## Supplementary Tables and Video for "Microscope control with a natural language agent": 08.SupplementaryTable_PAINT_experimental_summary.xlsx

### Sheet: Sheet1
Experiment	Setup	Round	Target	Imaging Buffer	Imager	Imager Concentration	Laser	Laser Power	Laser Intensity	Frames	Integration time	Readout
XX	Setup 1	N/A	NanoLobster / 10 nm / 20 nm	Buffer B + PCA, PCD, Trolox	P3	500 pM	561 nm	100 mW	2600 W/cm^2	50000	350 ms	200 MHz
XX	Setup 2	N/A	Actin	Buffer C	LifeAct-Cy3b	2 nM	561 nm	50 mW	1300 W/cm^2	150000	20 ms	200 MHz
XX	Setup 2	1	Sec61b-mCherry	Buffer C + PCA, PCD, Trolox	R4	500 pM	561 nm	50 mW	1300 W/cm^2	150000	20 ms	200 MHz
XX	Setup 2	2	OMP25-GFP	Buffer C + PCA, PCD, Trolox	R2	500 pM	561 nm	50 mW	1300 W/cm^2	150000	20 ms	200 MHz
